# Divergence amid recurring gene flow: complex demographic histories for two North American pines (*Pinus pungens* and *P. rigida*) fit growing expectations among forest trees

**DOI:** 10.1101/2022.02.12.480138

**Authors:** Constance E. Bolte, Trevor M. Faske, Christopher J. Friedline, Andrew J. Eckert

**Affiliations:** Integrative Life Sciences Doctoral Program, Virginia Commonwealth University, Richmond, VA, USA; Ecology, Evolution & Conservation Biology Doctoral Program, University of Nevada, Reno, NV, USA; Department of Biology, Virginia Commonwealth University, Richmond, VA, USA

**Keywords:** conifer speciation, *Pinus pungens*, *Pinus rigida*, reproductive isolation, population genetics, species distributions

## Abstract

Long-lived species of trees, especially conifers, often display weak patterns of reproductive isolation, but clear patterns of local adaptation and phenotypic divergence. Discovering the evolutionary history of these patterns is paramount to a generalized understanding of speciation for long-lived plants. We focus on two closely related yet phenotypically divergent pine species, *Pinus pungens* and *P. rigida*, that co-exist along high elevation ridgelines of the southern Appalachian Mountains. In this study, we performed historical species distribution modeling (SDM) to form hypotheses related to population size change and gene flow to be tested in a demographic inference framework. We further sought to identify drivers of divergence by associating climate and geographic variables with genetic structure within and across species boundaries. Population structure within each species was absent based on genome-wide RADseq data. Signals of admixture were present range-wide, however, and species-level genetic differences associated with precipitation seasonality and elevation. When combined with information from contemporary and historical species distribution models, these patterns are consistent with a complex evolutionary history of speciation influenced by Quaternary climate. This was confirmed using inferences based on the multidimensional site-frequency spectrum, where demographic modeling inferred recurring gene flow since divergence (2.74 million years ago) and population size reductions that occurred during the last glacial period (∼35.2 thousand years ago). This suggests that phenotypic and genomic divergence, including the evolution of divergent phenological schedules leading to partial reproductive isolation, as previously documented for these two species, can happen rapidly, even between long-lived species of pines.
