## Supplementary material for "Divergence amid recurring gene flow: complex demographic histories for two North American pines (*Pinus pungens* and *P. rigida*) fit growing expectations among forest trees": Online Resource 3

### Sheet: parameters_best_runs
Authors: Constance E. Bolte, Trevor M. Faske, Christopher J. Friedline, Andrew J. Eckert
Title: Divergence amid recurring gene flow: the complex demographic histories for two North American pines (Pinus pungens and P. rigida) fit growing expectations among forest trees
Journal: TGG	Year: 2022
Model	theta	T1	T2	NuP1	NuR1	nuP2	nuR2	mS1	mS2	mPR	mRP	composite likelihood
Strict isolation (SI)	419.941	0.00021622	---	0.00408064	0.00482486	---	---	---	---	---	---	-2254.18
Gene Flow- sym (MIGs)	423.441	0.00540616	---	0.0711128	0.0868069	---	---	32.0547	---	---	---	-2201.51
Gene Flow- asym (MIGa)	431.962	0.00820548	---	0.099622	0.0932857	---	---	---	---	26.628	31.2956	-2210.81
Secondary Contact- sym (SCs)	403.069	0.00692057	0.0047845	0.146016	0.173772	---	---	22.482	---	---	---	-2213.93
Secondary Contact- asym (SCa)	414.494	0.00058961	0.000273396	0.0147232	0.0224346	---	---	---	---	12.746	55.6154	-2238.03
Ancient GF-asym (SGFa)	400.325	0.022774	0.000587663	0.268971	0.184159	---	---	---	---	4.216	21.9624	-2241.07
Ancient GF-sym (SGFs)	402.433	0.00788828	0.00209995	0.144297	0.153985	---	---	29.5724	---	---	---	-2229.65
Pop size change (PSC)	377.41	0.00298783	0.00544658	0.552145	0.623692	0.160623	0.132909	---	---	---	---	-2277.78
Pop size change- symGF (PSCMIGs)	75.7836	2.75166	0.0525233	10.2445	32.9113	0.283257	0.346984	12.5642	---	---	---	-1866.42
Pop size change- asymGF (PSCMIGa)	263.423	0.199572	0.00136608	3.08493	0.146569	0.02623	2.18239	---	---	0.561876	41.3794	-2117.91
Pop size and symGF change (PSCMIGCs)	118.102	1.4987	0.0194774	28.3521	21.0009	0.0954035	0.108886	48.596	38.3465	---	---	-1854
Pop size change- SCsym (PSCSCs)	271.861	0.121889	0.0630923	3.63393	81.3894	0.407473	0.497558	5.46873	---	---	---	-2178.16
3 Time intervals (PSCMIGCsT3):
	theta	137.777
	NuP1	98.1779
	NuR1	11.5821
	T1	1.27929
	mS1	7.59305
	NuP2	0.160191
	NuR2	0.185226
	T2	0.0368645
	mS2	19.4486
	NuP3	3.68924
	NuR3	12.0052
	T3	0.00152081
	mS3	7.3442
	composite likelihood: -1899.559049

### Sheet: Results_13models_10runs
Likelihood	Parameters	Model	Run	AIC	Lowest_AIC
-2262.26	3	M1_SI	1	4530.52		Model	Parameters	AIC	delta.AIC	raw.weight	AIC.weight
-2254.18	3	M1_SI	2	4514.37	4514.37	Model_1_SI	3	4514.37	790.368	2.36517e-172	2.36517e-172
-2254.9	3	M1_SI	3	4515.79		Model_2_MIGs	4	4411.02	687.022	6.53107e-150	6.53107e-150
-2408.4	3	M1_SI	4	4822.81		Model_2b_MIGa	5	4431.62	707.625	2.19374e-154	2.19374e-154
-2294.39	3	M1_SI	5	4594.77		Model_3_SCs	5	4437.86	713.86	9.71208e-156	9.71208e-156
-3152.92	3	M1_SI	6	6311.84		Model_3b_SCa	6	4488.06	764.065	1.21752e-166	1.21752e-166
-2894.28	3	M1_SI	7	5794.55		Model_4_SGFa	6	4494.14	770.135	5.85069e-168	5.85069e-168
-3085.97	3	M1_SI	8	6177.94		Model_5_SGFs	5	4469.3	745.297	1.44835e-162	1.44835e-162
-3581.42	3	M1_SI	9	7168.84		Model_11_PSC	6	4567.56	843.559	6.66142e-184	6.66142e-184
-3879.71	3	M1_SI	10	7765.42		Model_12_PSCMIGs	7	3746.84	22.8445	1.09493e-05	1.09493e-05
-2201.51	4	M2_MIGs	1	4411.02	4411.02	Model_13_PSCMIGa	10	4255.82	531.817	3.29197e-116	3.29197e-116
-2237.4	4	M2_MIGs	2	4482.8		Model_14_PSCMIGCs	8	3724	0	1	1
-2236.82	4	M2_MIGs	3	4481.65		Model_15_PSCSCs	7	4370.32	646.321	4.49967e-141	4.49967e-141
-2234.42	4	M2_MIGs	4	4476.84		M_T3_PSCMIGCs	12	3823.12	99.1184	2.99718e-22	2.99718e-22
-2216.14	4	M2_MIGs	5	4440.27
-2245.01	4	M2_MIGs	6	4498.02
-2247.43	4	M2_MIGs	7	4502.87				filtered_SNPs	freeBayes_SNPs
-2211.11	4	M2_MIGs	8	4430.21			variants before filtering	10266	87548
-2241.9	4	M2_MIGs	9	4491.8			total sites	944472	8054416
-2209.38	4	M2_MIGs	10	4426.76			# SNPs after filtering	2168	2168	Calculation provided within manuscript
-2210.81	5	M2b_MIGa	1	4431.62	4431.62		effective length (L)	199456	199456	44891.9
-2225.09	5	M2b_MIGa	2	4460.19			mu	7.28e-10	7.28e-10	1.82e-08
-2238.78	5	M2b_MIGa	3	4487.56
-2215.8	5	M2b_MIGa	4	4441.61
-2230.56	5	M2b_MIGa	5	4471.11
-2224.79	5	M2b_MIGa	6	4459.59
-2223.23	5	M2b_MIGa	7	4456.47
-2229.77	5	M2b_MIGa	8	4469.55
-3253.07	5	M2b_MIGa	9	6516.14
-2230.67	5	M2b_MIGa	10	4471.34
-2213.93	5	M3_SCs	1	4437.86	4437.86
-2221.88	5	M3_SCs	2	4453.76
-2255.09	5	M3_SCs	3	4520.18
-2224.03	5	M3_SCs	4	4458.06
-2269.93	5	M3_SCs	5	4549.86
-3173.68	5	M3_SCs	6	6357.35
-3343.77	5	M3_SCs	7	6697.55
-2232.78	5	M3_SCs	8	4475.57
-2214.96	5	M3_SCs	9	4439.93
-2260.57	5	M3_SCs	10	4531.15
-2617.24	6	M3b_SCa	1	5246.47
-2241.14	6	M3b_SCa	2	4494.29
-2238.03	6	M3b_SCa	3	4488.06	4488.06
-3559.19	6	M3b_SCa	4	7130.37
-3191.22	6	M3b_SCa	5	6394.43
-5249.43	6	M3b_SCa	6	10510.9
-2251.62	6	M3b_SCa	7	4515.23
-2531.56	6	M3b_SCa	8	5075.13
-2266.13	6	M3b_SCa	9	4544.26
-2568.45	6	M3b_SCa	10	5148.89
-2338.02	6	M4_SGFa	1	4688.04
-2260.24	6	M4_SGFa	2	4532.47
-2259.22	6	M4_SGFa	3	4530.45
-2430.36	6	M4_SGFa	4	4872.73
-2334.44	6	M4_SGFa	5	4680.88
-2308.51	6	M4_SGFa	6	4629.01
-2263.19	6	M4_SGFa	7	4538.38
-2289.22	6	M4_SGFa	8	4590.43
-2241.07	6	M4_SGFa	9	4494.14	4494.14
-2738.23	6	M4_SGFa	10	5488.46
-2593.58	5	M5_SGFs	1	5197.16
-2701.23	5	M5_SGFs	2	5412.46
-2229.65	5	M5_SGFs	3	4469.3	4469.3
-2248.22	5	M5_SGFs	4	4506.44
-2272.34	5	M5_SGFs	5	4554.67
-2262.92	5	M5_SGFs	6	4535.84
-2271.51	5	M5_SGFs	7	4553.02
-2266.82	5	M5_SGFs	8	4543.63
-2262.61	5	M5_SGFs	9	4535.22
-2299.26	5	M5_SGFs	10	4608.52
-2277.78	6	M11_PSC	1	4567.56	4567.56
-2293.61	6	M11_PSC	2	4599.22
-2547.05	6	M11_PSC	3	5106.09
-2654.22	6	M11_PSC	4	5320.43
-2311.81	6	M11_PSC	5	4635.62
-2343.65	6	M11_PSC	6	4699.3
-2436.96	6	M11_PSC	7	4885.92
-2430.52	6	M11_PSC	8	4873.04
-2493.73	6	M11_PSC	9	4999.45
-2337.52	6	M11_PSC	10	4687.04
-2296.95	7	M12_PSCMIGs	1	4607.9
-1983.8	7	M12_PSCMIGs	2	3981.61
-2200.55	7	M12_PSCMIGs	3	4415.1
-1987.05	7	M12_PSCMIGs	4	3988.09
-2292.87	7	M12_PSCMIGs	5	4599.75
-1938.17	7	M12_PSCMIGs	6	3890.33
-2251.69	7	M12_PSCMIGs	7	4517.39
-1866.42	7	M12_PSCMIGs	8	3746.84	3746.84
-2496.37	7	M12_PSCMIGs	9	5006.73
-2126.36	7	M12_PSCMIGs	10	4266.72
-2267.11	10	M13_PSCMIGa	1	4554.22
-2238.86	10	M13_PSCMIGa	2	4497.73
-2315.74	10	M13_PSCMIGa	3	4651.47
-2265.67	10	M13_PSCMIGa	4	4551.33
-2290.28	10	M13_PSCMIGa	5	4600.56
-2117.91	10	M13_PSCMIGa	6	4255.82	4255.82
-2189.75	10	M13_PSCMIGa	7	4399.5
-2270.92	10	M13_PSCMIGa	8	4561.84
-2181.24	10	M13_PSCMIGa	9	4382.48
-2897.39	10	M13_PSCMIGa	10	5814.78
-2170.62	8	M14_PSCMIGCs	1	4357.25
-1880.47	8	M14_PSCMIGCs	2	3776.95
-2034.48	8	M14_PSCMIGCs	3	4084.95
-1854	8	M14_PSCMIGCs	4	3724	3724
-1876.2	8	M14_PSCMIGCs	5	3768.4
-2391.34	8	M14_PSCMIGCs	6	4798.67
-1886.4	8	M14_PSCMIGCs	7	3788.79
-1897.55	8	M14_PSCMIGCs	8	3811.11
-1893.38	8	M14_PSCMIGCs	9	3802.76
-2231.32	8	M14_PSCMIGCs	10	4478.64
-2438.57	7	M15_PSCSCs	1	4891.15
-2215.39	7	M15_PSCSCs	2	4444.77
-2235.56	7	M15_PSCSCs	3	4485.13
-2361.4	7	M15_PSCSCs	4	4736.8
-2231.33	7	M15_PSCSCs	5	4476.65
-2178.16	7	M15_PSCSCs	6	4370.32	4370.32
-2235.45	7	M15_PSCSCs	7	4484.91
-2237.54	7	M15_PSCSCs	8	4489.08
-2223.82	7	M15_PSCSCs	9	4461.64
-2249.34	7	M15_PSCSCs	10	4512.68
-1979.2	12	M_T3_PSCMIGCs	1	3982.39
-2523	12	M_T3_PSCMIGCs	2	5069.99
-1957.49	12	M_T3_PSCMIGCs	3	3938.98
-1925.86	12	M_T3_PSCMIGCs	4	3875.71
-1942.55	12	M_T3_PSCMIGCs	5	3909.1
-1922.22	12	M_T3_PSCMIGCs	6	3868.43
-2324.35	12	M_T3_PSCMIGCs	7	4672.71
-1911.94	12	M_T3_PSCMIGCs	8	3847.89
-1899.56	12	M_T3_PSCMIGCs	9	3823.12	3823.12
-2172.16	12	M_T3_PSCMIGCs	10	4368.33

### Sheet: Calcs_Unscaled_PSCMIGCs_best_ru
PSCMIGCs (M14, Run 4) Parameters									dadi	dadi		CI	upper_C!	lower_CI
parameter	dadi_estimate_scaled	nref	unscaled			FIM_uncertainty with eps=0.1 >>>>>>>>>>>>>>			parameter	scaled	unscaled_25yr	unscaled_ #	unscaled_ #	unscaled_ #
nuP1	28.3521	36137.5	1.02457e+06						nuP1	12.4803	451006	883972	1.90855e+06	140601
nuR1	21.0009	36137.5	758920						nuR1	7.68743	277805	544497	1.30342e+06	214423
T1	1.4987	36137.5	2.70797e+06						T1	0.139709	252437	494776	3.20274e+06	2.21319e+06
nuP2	0.0954035	36137.5	3447.64						nuP2	0.00312901	113.075	221.626	3669.27	3226.02
nuR2	0.108886	36137.5	3934.87						nuR2	0.00361308	130.568	255.913	4190.78	3678.96
T2	0.0194774	36137.5	35193.2						T2	0.00062667	1132.31	2219.33	37412.5	32973.8
mS1	48.596	36137.5	0.000672376						mS1	7.90301	0.000109346	0.000214319	0.000886695	0.000458057
mS2	38.3465	36137.5	0.000530563						mS2	1.36762	1.89225e-05	3.7088e-05	0.000567651	0.000493475
theta	118.102	36137.5							theta	7.95468	2434.02	4770.67	40908.2	31366.8
mutation rate_25yr	1.82e-08
generation time	25		T1 + T2=	2.74316e+06							T1+ T2 SD
genome length	44891.9										253569	496995	3.24016e+06	2.24617e+06
							https://groups.google.com/g/dadi-user/c/DtpNClCwm48/m/Wd8t1NWtCAAJ
							https://groups.google.com/g/dadi-user/c/lPvo7yhcYFM/m/3UJyPzZFBwAJ
M_T3_PSCMIGCs (Run 9)							https://groups.google.com/g/dadi-user/c/IvVdj_OIivY/m/BLaZoCUmAQAJ
parameter	scaled	Nref	unscaled				https://groups.google.com/g/dadi-user/c/AY_4NoEjsx8/m/9UBzO-GFAAAJ
nuP1	98.1779	42157.8	4.13896e+06
nuR1	11.5821	42157.8	488276
T1	1.27929	42157.8	2.69661e+06
mS1	7.59305	42157.8	9.00551e-05
nuP2	0.160191	42157.8	6753.3
nuR2	0.185226	42157.8	7808.72
T2	0.0368645	42157.8	77706.2
mS2	19.4486	42157.8	0.000230664
nuP3	3.68924	42157.8	155530
nuR3	12.0052	42157.8	506114
T3	0.00152081	42157.8	3205.7
mS3	7.3442	42157.8	8.71037e-05
theta	137.777
total_time	2.77752e+06
Maximum log composite likelihood: -1899.559048758881
